# The evolution of transposable elements in *Brachypodium distachyon* is governed by purifying selection, while neutral and adaptive processes play a minor role

**DOI:** 10.1101/2023.09.15.557873

**Authors:** Robert Horvath, Nikolaos Minadakis, Yann Bourgeois, Anne C. Roulin

## Abstract

Understanding how plants adapt to changing environments and the potential contribution of transposable elements (TEs) to this process is a key question in evolutionary genomics. While TEs have recently been put forward as active players in the context of adaptation, few studies have thoroughly investigated their precise role in plant evolution. Here we used the wild Mediterranean grass *Brachypodium distachyon* as a model species to identify and quantify the forces acting on TEs during the adaptation of this species to various conditions, across its entire geographic range. Using sequencing data from more than 320 natural *B. distachyon* accessions and a suite of population genomics approaches, we reveal that putatively adaptive TE polymorphisms are rare in wild *B. distachyon* populations. After accounting for changes in past TE activity, we show that only a small proportion of TE polymorphisms evolved neutrally (< 10%), while the vast majority of them are under moderate purifying selection regardless of their distance to genes. TE polymorphisms should not be ignored when conducting evolutionary studies, as they can be linked to adaptation. However, our study clearly shows that while they have a large potential to cause phenotypic variation in *B. distachyon*, they are not favored during evolution and adaptation over other types of mutations (such as point mutations) in this species.
