## Supplemental Tables for "The evolution of transposable elements in *Brachypodium distachyon* is governed by purifying selection, while neutral and adaptive processes play a minor role"

### Sheet: Sheet6
Supplementary Table S1 ANCOVA predicting the number of fixed TE polymorphisms per clade in candidate regions under positive selection in accessions with at least 20x coverage.
Variable	Sum of squares	degrees of freedom	F value	P value
Total number of TEs in the region	42930	1	62872.8	< 0.001
TE superfamily	705	14	73.77	< 0.001
Clade	265	3	129.5	< 0.001
Genomic region	122	80	2.23	< 0.001
TE age	49	2	36.09	< 0.001
High iHS	0	1	0.01	0.91

### Sheet: Sheet7
Supplementary Table S2 ANCOVA predicting the allele frequency of TE polymorphisms per clade in candidate regions under positive selection in accessions with at least 20x coverage.
Variable	Sum of squares	degrees of freedom	F value	P value
TE superfamily	317.84	14	188.88	< 0.001
Clade	18.78	3	52.08	< 0.001
Genomic region	113.59	80	11.81	< 0.001
TE age	0.15	2	0.63	0.53
High iHS	0.03	1	0.24	0.63

### Sheet: Sheet5
Supplementary Table S3 List of TEs significantly associated with at least one environmental factor in the GWAS. The “Gene in the proximity” columns include information on the genes in the proximity of the TE insertion (less than 2 kb up and downstream). The last five columns indicate the frequency of the TE in each clade.
Scaffold	Start position	End position	Type	Class	Superfamily	Family	Environmental factor	Gene in the proximity			XtX	A East	A Italia	B East	B West	C
								Gene name	Distance to TE (in bp)	GO term
Bd 1	9666156	9666190	DNA-transposon	TIR	Mariner	Stowaway I	Maximal Temperature of Warmest Month	-	-	-	5.39	0	0	0.162	0	0
Bd 1	16801341	16801707	DNA-transposon	Helitron	Helitron	Na	Altitude & Minimum Temperature of Coldest Month	Bradi1g20910	928	Disease resistance-responsive (dirigent-like protein) family protein	5.63	1	1	1	1	0.037
Bd 1	72247802	72251760	DNA-transposon	TIR	Mariner	Na	Altitude	Bradi1g75010	0	appr-1-p processing enzyme family protein	3.74	1	1	1	1	0.444
								Bradi1g75020	1150	phosphate transporter
Bd 2	28278935	28279112	Retrotransposon	LTR	Ty3*	Ty3* 14	Annual Precipitation	-	-	-	4.5	0	0	0.054	0.059	0.37
Bd 2	48519296	48527234	Retrotransposon	LTR	Copia	Copia 30	Precipitation of Driest Month	Bradi2g48433	443	-	7.04	0.018	0.077	0.919	0.265	0
Bd 2	58595581	58599170	DNA-transposon	TIR	Mariner	Stowaway G	Altitude & Minimum Temperature of Coldest Month	Bradi2g61900	0	late embryogenesis abundant protein-related / LEA protein-related	6.47	1	1	1	1	0
								Bradi2g61910	101	late embryogenesis abundant protein-related / LEA protein-related
								Bradi2g61890	1112	late embryogenesis abundant protein-related / LEA protein-related
								Bradi2g61920	1898	ubiquitin-protein ligases
Bd 3	30291663	30291766	DNA-transposon	TIR	Mariner	Stowaway I	Precipitation of Warmest Quarter	-	-	-	4.36	0	0.015	0.189	0.147	0
Bd 3	38773241	38773245	Retrotransposon	LTR	Copia	Copia 24	Altitude & Minimum Temperature of Coldest Month	-	-	-	3.98	1	1	1	1	0
Bd 4	5644185	5644377	DNA-transposon	MITE	Na	Na	Precipitation of Driest Month	-	-	-	3.27	0.982	1	0.973	0.956	0.556
*Ty3 is also known under the name Gypsy. Here, we will avoid using this name because of its problematic nature (see Wei et al. 2022).

### Sheet: Sheet3
Supplementary Table S4 Difference in delta frequency between the oldest and second oldest age bin in the different simulations
Selective constraint	Proportion of neutrally evolving mutations	Difference in delta frequency between the oldest and secound oldest age bin (significant differences are highlited in red; two sided Wilcoxon test)
		A East	A Italia	B West	B East
-50	0.5	0.00471057	0.0025374	0.0176952	0.0242301
-50	0.25	-0.00558118	0.0100924	0.0183018	-0.00287456
-50	0.1	-0.0396441	-0.0416804	-0.044677	-0.035167
-50	0.05	-0.0528799	-0.0400177	-0.052023	-0.0395458
-50	0	-0.0755063	-0.0576122	-0.0786049	-0.0504733
-20	0.5	-0.00288833	0.00628614	0.00546361	0.00187374
-20	0.25	0.0331952	0.0399101	0.0369968	0.0243366
-20	0.1	-0.00896746	0.00205169	-0.0117491	0.00124581
-20	0.05	-0.00769596	-0.0137749	-0.0478421	-0.024925
-20	0	-0.0356369	-0.0379987	-0.0651779	-0.0128952
-15	0.5	0.0191033	0.0121058	0.0105787	0.00245451
-15	0.25	0.0342301	0.0278927	0.0425006	0.0247144
-15	0.1	0.0158029	-0.0019574	-0.00134571	0.00654473
-15	0.05	-0.0135601	-0.016932	-0.0355495	-0.0073787
-15	0	-0.025158	-0.0260062	-0.0660891	-0.0059485
-12	0.5	0.000569504	-0.0063441	0.0146363	-0.00748834
-12	0.25	0.0520584	0.0404939	0.0502068	0.0195467
-12	0.1	0.00945845	0.0206204	0.00453104	0.014412
-12	0.05	0.00507877	-0.010957	-0.0123522	0.00565291
-12	0	-0.0168047	-0.0164295	-0.0514819	0.00867569
-10	0.5	0.0145276	-0.00491282	0.01549	0.00507384
-10	0.25	0.0277748	0.040446	0.0428691	0.0343469
-10	0.1	0.0110995	0.00791846	0.0150419	0.0132533
-10	0.05	0.00131399	0.0170839	-0.00510336	0.0186191
-10	0	-0.0130547	-0.0216992	-0.0427027	-0.00402908
-8	0.5	0.00849479	0.00973435	0.00822231	0.0042961
-8	0.25	0.0247182	0.0445758	0.0416545	0.0266882
-8	0.1	0.0109415	0.0210165	0.0291546	0.013443
-8	0.05	0.00769716	0.00732769	-0.00139378	-0.00370465
-8	0	-0.0122648	-0.00867775	-0.0325963	-0.00887787
-5	0.5	0.00914847	0.00706741	0.0152096	0.00904441
-5	0.25	0.0231369	0.0272644	0.0210457	0.0173402
-5	0.1	0.00966255	0.0171463	0.0154879	0.013601
-5	0.05	0.015618	-0.00219884	0.00736368	0.00960175
-5	0	-0.00115442	-0.00713125	-0.0164923	-0.00995645
-1	0.5	0.00400864	0.00417652	0.0057841	-0.00367287
-1	0.25	-0.00314729	0.0109719	0.00501438	-0.0048873
-1	0.1	0.00974259	0.00802451	0.00211284	0.0030218
-1	0.05	-0.00228991	0.00726757	-0.00444599	-0.000177644
-1	0	0.00298648	0.00386882	-0.000468721	-0.00371708

### Sheet: Sheet1
Supplementary Table S5 List of published samples used in this study. Because the reference accession was sequenced in multiple study and some samples were identified as outliers using PCA analyses on SNP and TE calls, only the samples listed below from each previous study were used.
Sample Accession	Publication
SRR11128578	Skalska et al. 2020
SRR11128589	Skalska et al. 2020
SRR11128600	Skalska et al. 2020
SRR11128601	Skalska et al. 2020
SRR11128612	Skalska et al. 2020
SRR11128623	Skalska et al. 2020
SRR11128634	Skalska et al. 2020
SRR11128645	Skalska et al. 2020
SRR11128656	Skalska et al. 2020
SRR11128667	Skalska et al. 2020
SRR11128678	Skalska et al. 2020
SRR11128696	Skalska et al. 2020
SRR11128707	Skalska et al. 2020
SRR11128718	Skalska et al. 2020
SRR11128729	Skalska et al. 2020
SRR11128735	Skalska et al. 2020
SRR11128736	Skalska et al. 2020
SRR11128737	Skalska et al. 2020
SRR11128738	Skalska et al. 2020
SRR11128739	Skalska et al. 2020
SRR11128740	Skalska et al. 2020
SRR11128741	Skalska et al. 2020
SRR11128742	Skalska et al. 2020
SRR11128743	Skalska et al. 2020
SRR11128744	Skalska et al. 2020
SRR11128745	Skalska et al. 2020
SRR11128746	Skalska et al. 2020
SRR11128747	Skalska et al. 2020
SRR11128748	Skalska et al. 2020
SRR11128749	Skalska et al. 2020
SRR11128750	Skalska et al. 2020
SRR11128751	Skalska et al. 2020
SRR11128752	Skalska et al. 2020
SRR11128753	Skalska et al. 2020
SRR11128754	Skalska et al. 2020
SRR11128755	Skalska et al. 2020
SRR11128756	Skalska et al. 2020
SRR11128757	Skalska et al. 2020
SRR11128758	Skalska et al. 2020
SRR11128759	Skalska et al. 2020
SRR11128760	Skalska et al. 2020
SRR11128761	Skalska et al. 2020
SRR11128763	Skalska et al. 2020
SRR11128764	Skalska et al. 2020
SRR11128773	Skalska et al. 2020
SRR11128784	Skalska et al. 2020
SRR11128795	Skalska et al. 2020
SRR11128806	Skalska et al. 2020
SRR11128817	Skalska et al. 2020
SRR11128827	Skalska et al. 2020
SRR11128838	Skalska et al. 2020
SRR11128849	Skalska et al. 2020
SRR11128850	Skalska et al. 2020
SRR11128851	Skalska et al. 2020
SRR11128762	Skalska et al. 2020
SRR23059330	Skalska et al. 2020
SRR23059329	Skalska et al. 2020
ERR4664516	Stritt et al. 2022
ERR4666090	Stritt et al. 2022
ERR4666130	Stritt et al. 2022
ERR4666244	Stritt et al. 2022
ERR4666245	Stritt et al. 2022
ERR4666609	Stritt et al. 2022
ERR4666611	Stritt et al. 2022
ERR4689434	Stritt et al. 2022
ERR4690177	Stritt et al. 2022
ERR4703482	Stritt et al. 2022
ERR4703512	Stritt et al. 2022
ERR4703541	Stritt et al. 2022
ERR4703550	Stritt et al. 2022
ERR4703555	Stritt et al. 2022
ERR4703562	Stritt et al. 2022
ERR4703618	Stritt et al. 2022
ERR4703631	Stritt et al. 2022
ERR4703644	Stritt et al. 2022
ERR4703670	Stritt et al. 2022
ERR4703683	Stritt et al. 2022
ERR4703703	Stritt et al. 2022
ERR4704184	Stritt et al. 2022
ERR4704195	Stritt et al. 2022
ERR4704210	Stritt et al. 2022
ERR4704222	Stritt et al. 2022
ERR4704238	Stritt et al. 2022
ERR4704261	Stritt et al. 2022
ERR4704275	Stritt et al. 2022
ERR4704356	Stritt et al. 2022
ERR4704376	Stritt et al. 2022
ERR4704484	Stritt et al. 2022
ERR4704516	Stritt et al. 2022
ERR4704557	Stritt et al. 2022
ERR4704605	Stritt et al. 2022
ERR4704800	Stritt et al. 2022
ERR4704902	Stritt et al. 2022
ERR4705231	Stritt et al. 2022
ERR4705336	Stritt et al. 2022
ERR4832457	Stritt et al. 2022
ERR4832478	Stritt et al. 2022
ERR4832483	Stritt et al. 2022
ERR4832522	Stritt et al. 2022
ERR4832526	Stritt et al. 2022
ERR4832613	Stritt et al. 2022
ERR4832614	Stritt et al. 2022
ERR4832615	Stritt et al. 2022
ERR4832622	Stritt et al. 2022
ERR4832642	Stritt et al. 2022
ERR4832648	Stritt et al. 2022
ERR4832654	Stritt et al. 2022
ERR4832656	Stritt et al. 2022
ERR4832658	Stritt et al. 2022
ERR4832661	Stritt et al. 2022
ERR4832662	Stritt et al. 2022
ERR4832667	Stritt et al. 2022
ERR4832673	Stritt et al. 2022
ERR4832678	Stritt et al. 2022
ERR4832680	Stritt et al. 2022
ERR4832948	Stritt et al. 2022
ERR4832961	Stritt et al. 2022
ERR4833053	Stritt et al. 2022
ERR4833222	Stritt et al. 2022
ERR4833250	Stritt et al. 2022
ERR4833327	Stritt et al. 2022
ERR4833336	Stritt et al. 2022
ERR4833351	Stritt et al. 2022
ERR4833483	Stritt et al. 2022
ERR4833502	Stritt et al. 2022
ERR4833528	Stritt et al. 2022
ERR4833586	Stritt et al. 2022
ERR4833625	Stritt et al. 2022
ERR4833641	Stritt et al. 2022
ERR4833647	Stritt et al. 2022
ERR4833657	Stritt et al. 2022
ERR4833661	Stritt et al. 2022
ERR4833672	Stritt et al. 2022
ERR4835428	Stritt et al. 2022
ERR4835445	Stritt et al. 2022
ERR4835454	Stritt et al. 2022
ERR4835459	Stritt et al. 2022
ERR4835460	Stritt et al. 2022
ERR4835477	Stritt et al. 2022
ERR4835478	Stritt et al. 2022
ERR4835480	Stritt et al. 2022
ERR4835481	Stritt et al. 2022
ERR4835482	Stritt et al. 2022
SRS360668	Gordon et al. 2017
SRS1615737	Gordon et al. 2017
SRS1615738	Gordon et al. 2017
SRS360645	Gordon et al. 2017
SRS438486	Gordon et al. 2017
SRS1615752	Gordon et al. 2017
SRS360667	Gordon et al. 2017
SRS1615344	Gordon et al. 2017
SRS361658	Gordon et al. 2017
SRS1615304	Gordon et al. 2017
SRS438433	Gordon et al. 2017
SRS1615305	Gordon et al. 2017
SRP001538	Gordon et al. 2017
SRS312328	Gordon et al. 2017
SRS190910	Gordon et al. 2017
SRS360859	Gordon et al. 2017
SRS1615346	Gordon et al. 2017
SRS361655	Gordon et al. 2017
SRS1615296	Gordon et al. 2017
SRS360854	Gordon et al. 2017
SRS1615290	Gordon et al. 2017
SRS361656	Gordon et al. 2017
SRS1615342	Gordon et al. 2017
SRS1615351	Gordon et al. 2017
SRS1615301	Gordon et al. 2017
SRS190847	Gordon et al. 2017
SRS360828	Gordon et al. 2017
SRS1615294	Gordon et al. 2017
SRS1615309	Gordon et al. 2017
SRS1615307	Gordon et al. 2017
SRS361654	Gordon et al. 2017
SRS1615311	Gordon et al. 2017
SRS1615343	Gordon et al. 2017
SRS1615345	Gordon et al. 2017
SRS360986	Gordon et al. 2017
SRS190848	Gordon et al. 2017
SRS1520207	Gordon et al. 2017
SRS360564	Gordon et al. 2017
SRS360665	Gordon et al. 2017
SRS359860	Gordon et al. 2017
SRS1520047	Gordon et al. 2017
SRS710321	Gordon et al. 2017
SRS1616272	Gordon et al. 2017
SRS1615312	Gordon et al. 2017
SRS360985	Gordon et al. 2017
SRS1615313	Gordon et al. 2017
SRS1615739	Gordon et al. 2017
SRR4162886	Gordon et al. 2020
SRR4162889	Gordon et al. 2020
SRR4162891	Gordon et al. 2020
SRR4162895	Gordon et al. 2020
SRR4162898	Gordon et al. 2020
SRR4162905	Gordon et al. 2020
SRR4162906	Gordon et al. 2020
SRR4162908	Gordon et al. 2020
SRR4162910	Gordon et al. 2020
SRR4162911	Gordon et al. 2020
SRR4162913	Gordon et al. 2020
SRR4162914	Gordon et al. 2020
SRR4162917	Gordon et al. 2020
SRR4162919	Gordon et al. 2020
SRR4162922	Gordon et al. 2020
SRR4162932	Gordon et al. 2020
SRR4162933	Gordon et al. 2020
SRR4162934	Gordon et al. 2020
SRR4162935	Gordon et al. 2020
SRR4162938	Gordon et al. 2020
SRR4162939	Gordon et al. 2020
SRR4162940	Gordon et al. 2020
SRR4162941	Gordon et al. 2020
SRR4162942	Gordon et al. 2020
SRR4162943	Gordon et al. 2020
SRR4162944	Gordon et al. 2020
SRR4162945	Gordon et al. 2020
SRR4162946	Gordon et al. 2020
SRR4162947	Gordon et al. 2020
SRR4162948	Gordon et al. 2020
SRR4162949	Gordon et al. 2020
SRR4162950	Gordon et al. 2020
SRR4162951	Gordon et al. 2020
SRR4162953	Gordon et al. 2020
SRR4162954	Gordon et al. 2020
SRR4162955	Gordon et al. 2020
SRR4162956	Gordon et al. 2020
SRR4162959	Gordon et al. 2020
SRR4162960	Gordon et al. 2020
SRR4162961	Gordon et al. 2020
SRR4162962	Gordon et al. 2020
SRR4162963	Gordon et al. 2020
SRR4163268	Gordon et al. 2020
SRR4163269	Gordon et al. 2020
SRR4163270	Gordon et al. 2020
SRR4163271	Gordon et al. 2020
SRR4163272	Gordon et al. 2020
SRR4163273	Gordon et al. 2020
SRR4163274	Gordon et al. 2020
SRR4163275	Gordon et al. 2020
SRR4163276	Gordon et al. 2020
SRR4163277	Gordon et al. 2020
SRR4163278	Gordon et al. 2020
SRR4164006	Gordon et al. 2020
SRR4164007	Gordon et al. 2020
SRR4164010	Gordon et al. 2020
SRR4164011	Gordon et al. 2020
SRR4164022	Gordon et al. 2020
SRR4164026	Gordon et al. 2020
SRR4164047	Gordon et al. 2020
SRR4235973	Gordon et al. 2020
SRR4235987	Gordon et al. 2020
SRR4235992	Gordon et al. 2020
SRR4235993	Gordon et al. 2020
SRR4236033	Gordon et al. 2020
ERR11451615	Minadakis et al. 2023
ERR11451627	Minadakis et al. 2023
ERR11451628	Minadakis et al. 2023
ERR11451629	Minadakis et al. 2023
ERR11451630	Minadakis et al. 2023
ERR11451631	Minadakis et al. 2023
ERR11451632	Minadakis et al. 2023
ERR11451633	Minadakis et al. 2023
ERR11451634	Minadakis et al. 2023
ERR11451635	Minadakis et al. 2023
ERR11451636/ ERR11451637	Minadakis et al. 2023
ERR11451617/ ERR11451616	Minadakis et al. 2023
ERR11451638	Minadakis et al. 2023
ERR11451639	Minadakis et al. 2023
ERR11451640	Minadakis et al. 2023
ERR11451641	Minadakis et al. 2023
ERR11451642	Minadakis et al. 2023
ERR11451643/ ERR11451644	Minadakis et al. 2023
ERR11451645	Minadakis et al. 2023
ERR11451646	Minadakis et al. 2023
ERR11451647	Minadakis et al. 2023
ERR11451618	Minadakis et al. 2023
ERR11451648	Minadakis et al. 2023
ERR11451649	Minadakis et al. 2023
ERR11451650/ ERR11451651	Minadakis et al. 2023
ERR11451652/ ERR11451653	Minadakis et al. 2023
ERR11451654	Minadakis et al. 2023
ERR11451655/ ERR11451656	Minadakis et al. 2023
ERR11451657	Minadakis et al. 2023
ERR11451658	Minadakis et al. 2023
ERR11451659/ ERR11451660	Minadakis et al. 2023
ERR11451661	Minadakis et al. 2023
ERR11451620/ ERR11451619	Minadakis et al. 2023
ERR11451662/ ERR11451663	Minadakis et al. 2023
ERR11451664/ ERR11451665/ ERR11451666	Minadakis et al. 2023
ERR11451667/ ERR11451668	Minadakis et al. 2023
ERR11451669/ ERR11451670/ ERR11451671/ ERR11451672/ ERR11451673	Minadakis et al. 2023
ERR11451674/ ERR11451675/ ERR11451676/ ERR11451677	Minadakis et al. 2023
ERR11451678/ ERR11451679/ ERR11451680/ ERR11451681/ ERR11451682	Minadakis et al. 2023
ERR11451683/ ERR11451684/ ERR11451685	Minadakis et al. 2023
ERR11451686/ ERR11451687	Minadakis et al. 2023
ERR11451688	Minadakis et al. 2023
ERR11451689	Minadakis et al. 2023
ERR11451621/ ERR11451622	Minadakis et al. 2023
ERR11451690	Minadakis et al. 2023
ERR11451691	Minadakis et al. 2023
ERR11451692	Minadakis et al. 2023
ERR11451693	Minadakis et al. 2023
ERR11451694/ ERR11451695	Minadakis et al. 2023
ERR11451696/ ERR11451697/ ERR11451698	Minadakis et al. 2023
ERR11451699/ ERR11451700	Minadakis et al. 2023
ERR11451701/ ERR11451702	Minadakis et al. 2023
ERR11451703	Minadakis et al. 2023
ERR11451704	Minadakis et al. 2023
ERR11451623	Minadakis et al. 2023
ERR11451705/ ERR11451706	Minadakis et al. 2023
ERR11451707/ ERR11451708	Minadakis et al. 2023
ERR11451709	Minadakis et al. 2023
ERR11451710	Minadakis et al. 2023
ERR11451711/ ERR11451712	Minadakis et al. 2023
ERR11451713	Minadakis et al. 2023
ERR11451714/ ERR11451715	Minadakis et al. 2023
ERR11451716/ ERR11451717/ ERR11451718/ ERR11451719	Minadakis et al. 2023
ERR11451720	Minadakis et al. 2023
ERR11451721	Minadakis et al. 2023
ERR11451624	Minadakis et al. 2023
ERR11451722/ ERR11451723/ ERR11451724/ ERR11451725/ ERR11451726	Minadakis et al. 2023
ERR11451727	Minadakis et al. 2023
ERR11451728	Minadakis et al. 2023
ERR11451625	Minadakis et al. 2023
ERR11451626	Minadakis et al. 2023

### Sheet: Sheet2
Supplementary Table S6 List of thresholds used and percentage of the genome classified as high iHS regions in the four derived clades.
Clade	Threshold	Percentage of the genome
A East	6	3.3
A Italia	5	0.043
B East	4	0.048
B West	6	0.048
